# Recruitment of Fpt1 to tRNA genes requires TFIIIB and the N-terminal TPR array of TFIIIC subunit τ131

**DOI:** 10.64898/2025.12.24.695929

**Authors:** Maria Elize van Breugel, Wolfram Seifert-Davila, Marianne J. Bakker, Joseph V. W. Meeussen, Ilse A. Hoogvliet, Mireia Novell Cardona, Tibor van Welsem, Danique Ammerlaan, Florence Baudin, Patrick Celie, Tineke L. Lenstra, Christoph W. Müller, Fred van Leeuwen

## Abstract

Transfer-RNA genes (tDNAs) in budding yeast recruit varying amounts of Fpt1, a regulator of RNA polymerase III (RNAPIII) occupancy. Fpt1 occupancy resembles that of the general transcription factor TFIIIC but how Fpt1 is recruited to tDNAs remains unclear. Here we show that both TFIIIB and TFIIIC are required for Fpt1 binding under active as well as repressive RNAPIII conditions. Depletion of TFIIIB reduced Fpt1 occupancy without affecting TFIIIC. In contrast, TFIIIC depletion led to reduced Fpt1 and a gene-specific reduction in TFIIIB occupancy. Moreover, upon depletion of TFIIIC, Fpt1 and TFIIIB were lost to different extents. We identified the C-terminal intrinsically disordered region of Fpt1 as critical for increased Fpt1 binding under repressive conditions. Within this region, a short α-helix was predicted to interact with the N-terminal tetratricopeptide repeat array of the TFIIIC subunit τ131, a region also known to interact with TFIIIB. Deletion of this α-helix abrogated stress-induced Fpt1 recruitment to tDNAs, as did mutations in the predicted interaction surface of τ131, while having a milder effect on TFIIIB occupancy. Together, these findings uncovered a dual and dynamic mechanism of Fpt1 recruitment to tDNAs with independent contributions of TFIIIB and TFIIIC.
