## Supplementary Table S1 for "Recruitment of Fpt1 to tRNA genes requires TFIIIB and the N-terminal TPR array of TFIIIC subunit τ131"

### Sheet: README
Supplemental Table S1. List of strains, plasmids and oligos used in this study.
Tab name	Description
Strains	List of strains used in this study.
Oligos	List of oligos used in this study. For gRNAs, the targeting sequence is indicated in bold.
Plasmids	List of plasmids used in this study.
References
[S1]	Brachmann, C B, A Davies, G J Cost, E Caputo, J Li, P Hieter, and J D Boeke. “Designer Deletion Strains Derived from Saccharomyces Cerevisiae S288C: A Useful Set of Strains and Plasmids for PCR-Mediated Gene Disruption and Other Applications.” Yeast (Chichester, England) 14, no. 2 (January 1998): 115–32. https://doi.org/10.1002/(SICI)1097-0061(19980130)14:2<115::AID-YEA204>3.0.CO;2-2.
[S2]	Jonge, Wim J de, Eoghan O’Duibhir, Philip Lijnzaad, Dik van Leenen, Marian Ja Groot Koerkamp, Patrick Kemmeren, and Frank Cp Holstege. “Molecular Mechanisms That Distinguish TFIID Housekeeping from Regulatable SAGA Promoters.” The EMBO Journal 36, no. 3 (February 2017): 274–90. https://doi.org/10.15252/embj.201695621.
[S3]	Breugel, Maria Elize van, Ila van Kruijsbergen, Chitvan Mittal, Cor Lieftink, Ineke Brouwer, Teun van den Brand, Roelof J.C. Kluin, et al. “Locus-Specific Proteome Decoding Reveals Fpt1 as a Chromatin-Associated Negative Regulator of RNA Polymerase III Assembly.” Molecular Cell 83, no. 23 (December 7, 2023): 4205-4221.e9. https://doi.org/10.1016/j.molcel.2023.10.037.
[S4]	Puig, O., F. Caspary, G. Rigaut, B. Rutz, E. Bouveret, E. Bragado-Nilsson, M. Wilm, and B. Séraphin. “The Tandem Affinity Purification (TAP) Method: A General Procedure of Protein Complex Purification.” Methods (San Diego, Calif.) 24, no. 3 (July 2001): 218–29. https://doi.org/10.1006/meth.2001.1183.
[S5]	Frederiks, Floor, Tibor van Welsem, Gideon Oudgenoeg, Albert J R Heck, Christian J Janzen, and Fred van Leeuwen. “Heterologous Expression Reveals Distinct Enzymatic Activities of Two DOT1 Histone Methyltransferases of Trypanosoma Brucei.” Journal of Cell Science 123, no. Pt 23 (December 2010): 4019–23. https://doi.org/10.1242/jcs.073882.
[S6]	Terweij, Marit, Tibor van Welsem, Sjoerd van Deventer, Kitty F. Verzijlbergen, Victoria Menendez-Benito, David Ontoso, Pedro San-Segundo, Jacques Neefjes, and Fred van Leeuwen. “Recombination-Induced Tag Exchange (RITE) Cassette Series to Monitor Protein Dynamics in Saccharomyces Cerevisiae.” G3 (Bethesda, Md.) 3, no. 8 (August 7, 2013): 1261–72. https://doi.org/10.1534/g3.113.006213.
[S7]	Sheff, Mark A, and Kurt S Thorn. “Optimized Cassettes for Fluorescent Protein Tagging in Saccharomyces Cerevisiae.” Yeast (Chichester, England) 21, no. 8 (June 2004): 661–70. https://doi.org/10.1002/yea.1130.
[S8]	Sikorski, R. S., and P. Hieter. “A System of Shuttle Vectors and Yeast Host Strains Designed for Efficient Manipulation of DNA in Saccharomyces Cerevisiae.” Genetics 122, no. 1 (May 1989): 19–27. https://doi.org/10.1093/genetics/122.1.19.
[S9]	Brouwer, Ineke, Emma Kerklingh, Fred van Leeuwen, and Tineke L Lenstra. “Dynamic Epistasis Analysis Reveals How Chromatin Remodeling Regulates Transcriptional Bursting.” Nature Structural & Molecular Biology 30, no. 5 (May 2023): 692–702. https://doi.org/10.1038/s41594-023-00981-1.
[S10]	Meeussen, Joseph V W, Wim Pomp, Ineke Brouwer, Wim J de Jonge, Heta P Patel, and Tineke L Lenstra. “Transcription Factor Clusters Enable Target Search but Do Not Contribute to Target Gene Activation.” Nucleic Acids Research, March 29, 2023, gkad227. https://doi.org/10.1093/nar/gkad227.
[S11]	Henikoff, Steven, and Mohammad K Eghtedarzadeh. “Conserved Arrangement of Nested Genes at the Drosophila Gart Locus.” Genetics 117, no. 4 (December 1, 1987): 711–25. https://doi.org/10.1093/genetics/117.4.711.
[S12]	Janke, Carsten, Maria M Magiera, Nicole Rathfelder, Christof Taxis, Simone Reber, Hiromi Maekawa, Alexandra Moreno-Borchart, et al. “A Versatile Toolbox for PCR-Based Tagging of Yeast Genes: New Fluorescent Proteins, More Markers and Promoter Substitution Cassettes.” Yeast 21, no. 11 (August 1, 2004): 947–62. https://doi.org/10.1002/yea.1142.

### Sheet: Strains
Name	Genotype	Figure	Source
BY4741	MATa his3Δ1 leu2Δ0 met15Δ0 ura3Δ0		[S1]
BY4741-AA	MATa his3Δ1 leu2Δ0 ura3Δ0 met15Δ0 tor1-1 fpr1Δ RPL13A‐2XFKBP12::NATMX		[S2]
NKI2713	MATa his3Δ1 leu2Δ0 met15Δ0 ura3Δ0 FPT1(∆254-353)-BPSV40-yEGFP-KANMX		This study
NKI2714	MATa his3Δ1 leu2Δ0 met15Δ0 ura3Δ0 FPT1(∆254-353)-BPSV40-TAP-KANMX		This study
NKI5616 (library)	MAT⍺ can1::HPHMX lyp1::STE3pr-LEU2 his3Δ1 leu2Δ0 ura3Δ0 met15Δ0 yfp-TAP-His3MX6 chrXIII-192201::NATMX tP(UGG)M::tP(UGG)M-barcode		[S3]
NKI5632	MATa his3Δ1 leu2Δ0 met15Δ0 ura3Δ0 FPT1-TAP-KANMX		[S3]
NKI5650-51	MAT⍺ can1::HPHMX lyp1::STE3pr-LEU2 his3Δ1 leu2Δ0 ura3Δ0 met15Δ0 TFC4-TAP-His3MX6 chrXIII-192201::NATMX tP(UGG)M::tP(UGG)M-barcode		This study
NKI5748	MATa his3Δ1 leu2Δ0 ura3Δ0 met15Δ0 tor1-1 fpr1Δ RPL13A‐2XFKBP12::NATMX FPT1-TAP-KANMX BRF1-FRB-GFP-HPHMX		[S3]
NKI5750	MATa his3Δ1 leu2Δ0 ura3Δ0 met15Δ0 tor1-1 fpr1Δ RPL13A‐2XFKBP12::NATMX FPT1-TAP-KANMX TFC3-FRB-GFP-HPHMX		[S3]
NKI5753	MATa his3Δ1 leu2Δ0 met15Δ0 ura3Δ0 FPT1-yEGFP-KANMX		[S3]
NKI5754	MATa his3Δ1 leu2Δ0 met15Δ0 ura3Δ0 FPT1(∆254-353)-TAP-KANMX		This study
NKI5755	MATa his3Δ1 leu2Δ0 met15Δ0 ura3Δ0 FPT1(∆254-353)-yEGFP-KANMX		This study
NKI5756	MATa his3Δ1 leu2Δ0 met15Δ0 FPT1-yEGFP-KANMX ura3Δ0::PP7-NLS-mScarlet-URA3		[S3]
NKI5757	MATa his3Δ1 leu2Δ0 met15Δ0 FPT1(∆254-353)-yEGFP-KANMX ura3Δ0::PP7-NLS-mScarlet-URA3		This study
NKI5758	MATa his3Δ1 leu2Δ0 met15Δ0 FPT1(∆254-353)-BPSV40-yEGFP-KANMX ura3Δ0::PP7-NLS-mScarlet-URA3		This study
NKI5771	MATa his3Δ1 leu2Δ0 met15Δ0 ura3Δ0 RPO31-TAP-KANMX		[S3]
NKI5774	MATa his3Δ1 leu2Δ0 ura3Δ0 met15Δ0 tor1-1 fpr1Δ RPL13A‐2XFKBP12::NATMX BRF1-TAP-KANMX		This study
NKI5775	MATa his3Δ1 leu2Δ0 ura3Δ0 met15Δ0 tor1-1 fpr1Δ RPL13A‐2XFKBP12::NATMX RPO31-TAP-KANMX		This study
NKI5776	MATa his3Δ1 leu2Δ0 ura3Δ0 met15Δ0 tor1-1 fpr1Δ RPL13A‐2XFKBP12::NATMX TFC3-TAP-KANMX		This study
NKI5779	MATa his3Δ1 leu2Δ0 ura3Δ0 met15Δ0 tor1-1 fpr1Δ RPL13A‐2XFKBP12::NATMX BRF1-TAP-KANMX TFC3-FRB-GFP-HPHMX		This study
NKI5781	MATa his3Δ1 leu2Δ0 ura3Δ0 met15Δ0 tor1-1 fpr1Δ RPL13A‐2XFKBP12::NATMX TFC3-TAP-KANMX BRF1-FRB-GFP-HPHMX		This study
NKI5786	MATa his3Δ1 leu2Δ0 met15Δ0 ura3Δ0 FPT1(∆290-314)-TAP-KANMX		This study
NKI5787	MATa his3Δ1 leu2Δ0 met15Δ0 FPT1(∆331-339)-yEGFP-KANMX ura3Δ0::PP7-NLS-mScarlet-URA3		This study
NKI5788	MATa his3Δ1 leu2Δ0 met15Δ0 FPT1(∆290-314)-yEGFP-KANMX ura3Δ0::PP7-NLS-mScarlet-URA3		This study
NKI5791	MATa his3Δ1 leu2Δ0 met15Δ0 FPT1(∆319-353)-yEGFP-KANMX ura3Δ0::PP7-NLS-mScarlet-URA3		This study
NKI5792	MATa his3Δ1 leu2Δ0 ura3Δ0 met15Δ0 tor1-1 fpr1Δ RPL13A‐2XFKBP12::NATMX TFC1-TAP-KANMX		This study
NKI5796	MATa his3Δ1 leu2Δ0 met15Δ0 FPT1(∆324-353)-yEGFP-KANMX ura3Δ0::PP7-NLS-mScarlet-URA3		This study
NKI5802	MATa his3Δ1 leu2Δ0 met15Δ0 FPT1(∆2-253)-yEGFP-KANMX ura3Δ0::PP7-NLS-mScarlet-URA3		This study
NKI5803	MATa his3Δ1 leu2Δ0 met15Δ0 ura3Δ0 FPT1(∆2-253)-TAP-KANMX		This study
NKI5806	MATa his3Δ1 leu2Δ0 met15Δ0 ura3Δ0 TAP-TFC4		This study
NKI5809	MATa his3Δ1 leu2Δ0 met15Δ0 ura3Δ0 3xHA-TFC4		This study
NKI5810	MATa his3Δ1 leu2Δ0 ura3Δ0 met15Δ0 tor1-1 fpr1Δ RPL13A‐2XFKBP12::NATMX FRB-GFP-TFC4		This study
NKI5811	MATa his3Δ1 leu2Δ0 met15Δ0 ura3Δ0 NATMX-pTDH3-FPT1(∆2-253)-TAP-KANMX		This study
NKI5814	MATa his3Δ1 leu2Δ0 ura3Δ0 met15Δ0 tor1-1 fpr1Δ RPL13A‐2XFKBP12::NATMX FPT1-TAP-KANMX FRB-GFP-TFC4		This study
NKI5818	MATa his3Δ1 leu2Δ0 met15Δ0 ura3Δ0 tor1-1 fpr1Δ RPL13A‐2XFKBP12::NATMX BRF1-TAP-KANMX FRB-GFP-TFC4		This study
NKI7100	MATa his3Δ1 leu2Δ0 ura3Δ0 met15Δ0 tor1-1 fpr1Δ RPL13A‐2XFKBP12::NATMX TFC3-FRB-GFP-3xV5-HPHMX		This study
NKI7111	MATa his3Δ1 leu2Δ0 ura3Δ0 met15Δ0 tor1-1 fpr1Δ RPL13A‐2XFKBP12::NATMX BRF1-FRB-GFP-3xV5-HPHMX		This study
YTL1705	MAT⍺ his3Δ1 leu2Δ0 lys2Δ0 ura3Δ0 pdr5del::HPH gal4∆::BPSV40-HALO-3'-nolinker (Gal4 promoter) w/o kanMX		Kind gift Tineke Lenstra
YTL1446	MAT⍺ his3Δ1 leu2Δ0 ura3Δ0 met15Δ0 tor1-1 fpr1Δ RPL13A‐2XFKBP12::NATMX GAL4-FRB-GFP-3xV5-HPHMX		Kind gift Tineke Lenstra
[S1]	Brachmann, C B, A Davies, G J Cost, E Caputo, J Li, P Hieter, and J D Boeke. “Designer Deletion Strains Derived from Saccharomyces Cerevisiae S288C: A Useful Set of Strains and Plasmids for PCR-Mediated Gene Disruption and Other Applications.” Yeast (Chichester, England) 14, no. 2 (January 1998): 115–32. https://doi.org/10.1002/(SICI)1097-0061(19980130)14:2<115::AID-YEA204>3.0.CO;2-2.
[S2]	Jonge, Wim J de, Eoghan O’Duibhir, Philip Lijnzaad, Dik van Leenen, Marian Ja Groot Koerkamp, Patrick Kemmeren, and Frank Cp Holstege. “Molecular Mechanisms That Distinguish TFIID Housekeeping from Regulatable SAGA Promoters.” The EMBO Journal 36, no. 3 (February 2017): 274–90. https://doi.org/10.15252/embj.201695621.
[S3]	Breugel, Maria Elize van, Ila van Kruijsbergen, Chitvan Mittal, Cor Lieftink, Ineke Brouwer, Teun van den Brand, Roelof J.C. Kluin, et al. “Locus-Specific Proteome Decoding Reveals Fpt1 as a Chromatin-Associated Negative Regulator of RNA Polymerase III Assembly.” Molecular Cell 83, no. 23 (December 7, 2023): 4205-4221.e9. https://doi.org/10.1016/j.molcel.2023.10.037.

### Sheet: Plasmids
Name	Description	Yeast marker	Source
pBS1761	N-terminal TAP tag	-	[S4]
pFvL029	pFA6a-TAP-kanMX6	KanMX	[S5]
pFvL160	3xHA epitope tag	HphMX	[S6] (Addgene #64753)
pIAH001	pML104_HygMx4 with Fpt1∆(2-253) sgRNA (CGAATCAAGACATTTTTCTC)	HphMX	This study
pKT127	pFA6a-yeGFP-KanMX6	KanMX	[S7] (Addgene #8728)
pML104-HygMx4	Cas9-sgRNA-HygMx4	HphMX	Gift from Patricia Wittkopp (Addgene #83475)
pML104-KanMx4	Cas9-sgRNA-KanMX4	KanMX	Gift from Patricia Wittkopp (Addgene #83476)
pMNC1	pML104_HygMx4 with Fpt1(∆254-353)-GFP sgRNA (ATTAAACCAGCACCGTCACC)	HphMX	This study
pMNC2	pML104_HygMx4 with Fpt1(∆254-353)-TAP sgRNA (CATCTTCTCTTTTCCATGGA)	HphMX	This study
pMvB16	pML104_HygMx4 with Fpt1(∆290-314) sgRNA (GTCAAAAGTTTCATAGTCTT)	HphMX	This study
pMvB17	pML104_HygMx4 with Fpt1(∆331-339) sgRNA (TGCGGATGATGGCTATTAGG)	HphMX	This study
pMvB18	pML104_KanMx4 with TFC4 sgRNA (AGTGTATCTGTGATGGCAGC)	KanMX	This study
pMvB19	pRS315_TEFp_3xHA_TFC4	LEU2	This study
pMvB20	pRS315_TEFp_3xHA_TFC4_ADH1t	LEU2	This study
pMvB21	pMvB20_TFC4[N152S, I155V, Y165H, Y217H, R221H]	LEU2	This study
pMvB22	pMvB20_TFC4[N152A, I155A, Y165S, Y217S, R221Q]	LEU2	This study
pMvB23	pMvB20_TFC4[N152S, I155G, Y165F, Y217H, R221E]	LEU2	This study
pMvB24	pMvB20_TFC4[N152A, F186A, L187S, Y217A, R221D]	LEU2	This study
pMvB25	pMvB20_TFC4[A159S, F186Y, H190N, R213E, Y217A]	LEU2	This study
pRS315	CEN vector with LEU2 marker	LEU2	[S8]
pTL100	pFA6a-FRB-yEGFP1-hphMX4	HphMX	[S9]
pTL306	URA3-PP7-NLS-ymScarletI	URA3	[S10]
pTW183	BPSV40-HALOtag	-	This study
pVZ1	MCS vector	-	[S11]
pYM-N15	NatMX-GAPp	NatMX	[S12]
pYM-N18	KanMX-ScTEF1	KanMX	[S12]
[S4]	Puig, O., F. Caspary, G. Rigaut, B. Rutz, E. Bouveret, E. Bragado-Nilsson, M. Wilm, and B. Séraphin. “The Tandem Affinity Purification (TAP) Method: A General Procedure of Protein Complex Purification.” Methods (San Diego, Calif.) 24, no. 3 (July 2001): 218–29. https://doi.org/10.1006/meth.2001.1183.
[S5]	Frederiks, Floor, Tibor van Welsem, Gideon Oudgenoeg, Albert J R Heck, Christian J Janzen, and Fred van Leeuwen. “Heterologous Expression Reveals Distinct Enzymatic Activities of Two DOT1 Histone Methyltransferases of Trypanosoma Brucei.” Journal of Cell Science 123, no. Pt 23 (December 2010): 4019–23. https://doi.org/10.1242/jcs.073882.
[S6]	Terweij, Marit, Tibor van Welsem, Sjoerd van Deventer, Kitty F. Verzijlbergen, Victoria Menendez-Benito, David Ontoso, Pedro San-Segundo, Jacques Neefjes, and Fred van Leeuwen. “Recombination-Induced Tag Exchange (RITE) Cassette Series to Monitor Protein Dynamics in Saccharomyces Cerevisiae.” G3 (Bethesda, Md.) 3, no. 8 (August 7, 2013): 1261–72. https://doi.org/10.1534/g3.113.006213.
[S7]	Sheff, Mark A, and Kurt S Thorn. “Optimized Cassettes for Fluorescent Protein Tagging in Saccharomyces Cerevisiae.” Yeast (Chichester, England) 21, no. 8 (June 2004): 661–70. https://doi.org/10.1002/yea.1130.
[S8]	Sikorski, R. S., and P. Hieter. “A System of Shuttle Vectors and Yeast Host Strains Designed for Efficient Manipulation of DNA in Saccharomyces Cerevisiae.” Genetics 122, no. 1 (May 1989): 19–27. https://doi.org/10.1093/genetics/122.1.19.
[S9]	Brouwer, Ineke, Emma Kerklingh, Fred van Leeuwen, and Tineke L Lenstra. “Dynamic Epistasis Analysis Reveals How Chromatin Remodeling Regulates Transcriptional Bursting.” Nature Structural & Molecular Biology 30, no. 5 (May 2023): 692–702. https://doi.org/10.1038/s41594-023-00981-1.
[S10]	Meeussen, Joseph V W, Wim Pomp, Ineke Brouwer, Wim J de Jonge, Heta P Patel, and Tineke L Lenstra. “Transcription Factor Clusters Enable Target Search but Do Not Contribute to Target Gene Activation.” Nucleic Acids Research, March 29, 2023, gkad227. https://doi.org/10.1093/nar/gkad227.
[S11]	Henikoff, Steven, and Mohammad K Eghtedarzadeh. “Conserved Arrangement of Nested Genes at the Drosophila Gart Locus.” Genetics 117, no. 4 (December 1, 1987): 711–25. https://doi.org/10.1093/genetics/117.4.711.
[S12]	Janke, Carsten, Maria M Magiera, Nicole Rathfelder, Christof Taxis, Simone Reber, Hiromi Maekawa, Alexandra Moreno-Borchart, et al. “A Versatile Toolbox for PCR-Based Tagging of Yeast Genes: New Fluorescent Proteins, More Markers and Promoter Substitution Cassettes.” Yeast 21, no. 11 (August 1, 2004): 947–62. https://doi.org/10.1002/yea.1142.

### Sheet: Oligos
Name	Forward oligo	Reverse oligo	Notes
Brf1-TAP	CAAGAAGATTAATTACGACGCCATTGACGGTTTGTTTAGGTCCATGGAAAAGAGAAG	TCCGTTCCCTTTTTCCTTCCTAGGGTTGATTACCTAAACGGAATTCGAGCTCGTTTAAAC	Strain construction
Brf1-FRB	CAAGAAGATTAATTACGACGCCATTGACGGTTTGTTTAGGCGGATCCCCGGGTTAATTAA	TCCGTTCCCTTTTTCCTTCCTAGGGTTGATTACCTAAACGGAATTCGAGCTCGTTTAAAC	Strain construction
Brf1-FRB-V5	CAAGAAGATTAATTACGACGCCATTGACGGTTTGTTTAGGCGGATCCCCGGGTTAATTAA	TCCGTTCCCTTTTTCCTTCCTAGGGTTGATTACCTAAACGCAGTATAGCGACCAGCATTC	Strain construction
Fpt1-TAP	TAATAGCCATCATCCGCATAAAAATGGCAAAATATCATTTTCCATGGAAAAGAGAAG	GATGTAGATGCTATAAAAAGACATGTTTTCCCGGAAATAGGAATTCGAGCTCGTTTAAAC	Strain construction
Fpt1-GFP	TAATAGCCATCATCCGCATAAAAATGGCAAAATATCATTTGGTGACGGTGCTGGTTTA	GATGTAGATGCTATAAAAAGACATGTTTTCCCGGAAATAGTCGATGAATTCGAGCTCG	Strain construction
Fpt1(Δ2-253)-TAP-TDH3	GAAAAAGAAGAAGAAATACCAAGTACAAAGAAAGGAAACCCGTACGCTGCAGGTCGAC	CATCATCGGTACTCAAAGATGAAGGAGACAGCGAATTTACCATCGATGAATTCTCTGTCG	Strain construction
Fpt1(Δ254-353)-TAP	TTCCGCATCTCTGGAAAGCGAATCAAGACATTTTTCTCCGTCCATGGAAAAGAGAAG	GATGTAGATGCTATAAAAAGACATGTTTTCCCGGAAATAGGAATTCGAGCTCGTTTAAAC	Strain construction
Fpt1(Δ254-353)-BPSV40	TGCTCAAACAATGAGCCTTCCGCATCTCTGGAAAGCGAATCAAGACATTTTTCTCCGGGTATGAAAAGGACAGCAGATGG	TGGGACAACACCAGTGAATAATTCTTCACCTTTAGACATGTTAATTAAACCAGCACCGTCACCTCCACCAGAAACTTTTC	Strain construction
Fpt1(Δ254-353)-GFP	TTCCGCATCTCTGGAAAGCGAATCAAGACATTTTTCTCCGGGTGACGGTGCTGGTTTA	GATGTAGATGCTATAAAAAGACATGTTTTCCCGGAAATAGTCGATGAATTCGAGCTCG	Strain construction
FRB-Tfc4	CTGAAGCTAGAGAAAGAAACCCTCAAGTGTATCTGTGATGCGGATCCCCGGGTTAATTAA	CTGATTGATTTTGCTGTTCCTTTTTCAATTTTCCTGCTGCTCCAGAACCTCCTTTGTACAATTCATCCATACCATG	Strain construction
HA-Tfc4	CTGAAGCTAGAGAAAGAAACCCTCAAGTGTATCTGTGATGTACCCATACGATGTTCCTGA	CTGATTGATTTTGCTGTTCCTTTTTCAATTTTCCTGCTGCTCCAGAACCTCCAGCGTAATCTGGAACGTCAT	Strain construction
TAP-Tfc4	TCTGAAGCTAGAGAAAGAAACCCTCAAGTGTATCTGTGATGCTTGCGCAACACGATGAAG	CTGATTGATTTTGCTGTTCCTTTTTCAATTTTCCTGCTGCTCCAGAACCTCCCTTATCGTCATCATCAAGTGCCC	Strain construction
Tfc3-FRB	TTGGGTCAATCATAATTGGTATTCTATATATGAATCTACACGGATCCCCGGGTTAATTAA	CTTTGGTTACATAAAAGTAAAATTTATACACCTCATTTCAGAATTCGAGCTCGTTTAAAC	Strain construction
Tfc3-TAP	TTGGGTCAATCATAATTGGTATTCTATATATGAATCTACATCCATGGAAAAGAGAAG	CTTTGGTTACATAAAAGTAAAATTTATACACCTCATTTCAGAATTCGAGCTCGTTTAAAC	Strain construction
Tfc3-FRB-V5	TGAAAGTCTCTCAAATGAGGCAGCTTTAAAAGCGAACTAACGGATCCCCGGGTTAATTAA	CTTTGGTTACATAAAAGTAAAATTTATACACCTCATTTCACAGTATAGCGACCAGCATTC	Strain construction
Tfc1-TAP	GAAAAGCGAGCTCAAGGGATTTGTTGATGAAGTCGATCTGTCCATGGAAAAGAGAAG	TTGGCATATTTTGATATTGAAATAAAAGAAAACCTACTTAGAATTCGAGCTCGTTTAAAC	Strain construction
Rpo31-TAP	ATTTGAAAGTCTCTCAAATGAGGCAGCTTTAAAAGCGAACTCCATGGAAAAGAGAAG	AATAATACAAATGCTATAAAAAAGTTTAAAAACGACTACTGAATTCGAGCTCGTTTAAAC	Strain construction
sgRNA Fpt1(Δ254-353)-GFP	GATCATTAAACCAGCACCGTCACCGTTTTAGAGCTAG	CTAGCTCTAAAACGGTGACGGTGCTGGTTTAAT	CRISPR-Cas9
sgRNA Fpt1(Δ254-353)-TAP	GATCCATCTTCTCTTTTCCATGGAGTTTTAGAGCTAG	CTAGCTCTAAAACTCCATGGAAAAGAGAAGATG	CRISPR-Cas9
sgRNA Fpt1(Δ290-314)	GATCGTCAAAAGTTTCATAGTCTTGTTTTAGAGCTAG	CTAGCTCTAAAACAAGACTATGAAACTTTTGAC	CRISPR-Cas9
sgRNA Fpt1(∆331-339)	GATCTGCGGATGATGGCTATTAGGGTTTTAGAGCTAG	CTAGCTCTAAAACCCTAATAGCCATCATCCGCA	CRISPR-Cas9
sgRNA Fpt1(Δ2-253)	GATCCGAATCAAGACATTTTTCTCGTTTTAGAGCTAG	CTAGCTCTAAAACGAGAAAAATGTCTTGATTCG	CRISPR-Cas9
sgRNA Tfc4 Nterm	GATCAGTGTATCTGTGATGGCAGCGTTTTAGAGCTAG	CTAGCTCTAAAACGCTGCCATCACAGATACACT	CRISPR-Cas9
Repair template Fpt1 NLS(324-339)	GAAGACTATGAAACTTTTGACTTGAGAGCCTGGTCGAGACAAAGACCTAATAGCCATCATCCGCATAAAAATGGCAAAATATCATTTGGT		CRISPR-Cas9
Repair template Fpt1 NLS(331-339)	TTGAGAGCCTGGTCGAGACAAAGACCTCGAAAATTTCAGCTTGTGCCTAATAGCCATCATCCGCATAAAAATGGCAAAATATCATTTTAA		CRISPR-Cas9
Repair template Fpt1 NLS(319-353)	TTTAAATTGATGGCCGAAGACTATGAAACTTTTGACTTGAGAGCCGGTGACGGTGCTGGTTTAATTAACATGTCTAAAGGTGAAGAATTA		CRISPR-Cas9
Repair template Fpt1∆290-314	TATAAAGGTCCTGAGTCTAAACCAAACGTGAATTTCATGCATTCAGACTTGAGAGCCTGGTCGAGACAAAGACCTCGAAAATTTCAGCTT		CRISPR-Cas9
Repair template Fpt1∆2-253	TAGAAAAAGAAGAAGAAATACCAAGTACAAAGAAAGGAAACCATGGTAAATTCGCTGTCTCCTTCATCTTTGAGTACCGATGATGAGGCT		CRISPR-Cas9
TEFp template Gibson	GCTGGGTACCGGGCCCCCCCTCGAGGTCGACATAGCTTCAAAATGTTTCTACTCCTTTTTTACT	ATCGTATGGGTACATAAAACTTAGATTAGATTGCTATGCTTTCTTTCTAATG	Plasmid construction
3xHA-Tfc4 template Gibson	TCTAATCTAAGTTTTATGTACCCATACGATGTTCCTGAC	CGGTGGCGGCCGCTCTAGAACTAGTGGATCCCATGGTCAAATACTTAAATACTTCTCCATGAGGTGGT	Plasmid construction
ADH1t template Gibson	AAGTATTTAAGTATTTGACCATGGGATCCACTAGTGCGAATTTCTTATGATTTATGATTTTTATTATTAAATAAGTT	TAGGGCGAATTGGAGCTCCACCGCGGTGGCGGCCGCCCGGTAGAGGTGTGGTCAATAAGA	Plasmid construction
Linearize pMvB20	GTAATAAGTTTGAATCCTATGGAATGG	AAATAATCTTTCGGCCACTTG	Plasmid construction
Mutant 1 template Gibson	CAAGTGGCCGAAAGATTATTTTCTGAGGTAGTTAAAAAAGATGCACGTAATTTTGCTGCTCACGAGACCCTAGGAG	CCATTCCATAGGATTCAAACTTATTACGTGGGAAAAGCAGTGGATGGCCTGCCTAACATG	Plasmid construction
Mutant 2 template Gibson	CAAGTGGCCGAAAGATTATTTGCCGAGGTAGCCAAAAAAGATGCACGTAATTTTGCTGCTTCCGAGACCCTAGGAG	CCATTCCATAGGATTCAAACTTATTACCTGGGAAAAGCAGGAGATGGCCTGCCTAACATG	Plasmid construction
Mutant 3 template Gibson	CAAGTGGCCGAAAGATTATTTAGTGAGGTAGGTAAAAAAGATGCACGTAATTTTGCTGCTTTCGAGACCCTAGGAG	CCATTCCATAGGATTCAAACTTATTACCTCGGAAAAGCAGTGGATGGCCTGCCTAACATG	Plasmid construction
Mutant 4 template Gibson_left	CAAGTGGCCGAAAGATTATTTGCTGAGGTAATTAAAAAAGATGC	ATGATTGTTGTAACTCTTGGGCCTCGGCAGCTCACCTAAATGCTTC	Plasmid construction
Mutant 4 template Gibson_right	GAAGCATTTAGGTGAGCTGCCGAGGCCCAAGAGTTACAACAATCAT	CCATTCCATAGGATTCAAACTTATTACGTCGGAAAAGCAGGCGATGGCCTGCCTAACATG	Plasmid construction
Mutant 5 template Gibson_left	CAAGTGGCCGAAAGATTATTTAATGAGGTAATTAAAAAAGATTCACGTAATTTTGCTGCTTACG	ATGATTGTTGTAACTCTTGGTACCTGGCAGCTAACCTAAATGCTTCCGATTGGG	Plasmid construction
Mutant 5 template Gibson_right	CCCAATCGGAAGCATTTAGGTTAGCTGCCAGGTACCAAGAGTTACAACAATCAT	CCATTCCATAGGATTCAAACTTATTACCCTGGAAAAGCAGGCGATGGCCTGCTCAACATGATCTAAATCGGCGG	Plasmid construction
BPSV40-NLS_HALO	GTACCCGGGGATCCTCTAGAGATGAAAAGGACAGCAGATGG	GAACAAAAGCTTGCATGCCTGCAGGAGATCCACCACCGGAAATCTCTAGCGTCG
tP(UGG)M	GCCCAAAGCGAGAATCATAC	TCGGTGATTCCTTAGTGGCTA	qPCR
tP(UGG)A	GAGCCAAAAGCAATCTGACC	GACCACACGCCCGTACTAAT	qPCR
tR(CCG)L	GCTCCTCTAGTGCAATGGTT	GACTCGAACCCGGATCACAG	qPCR
tL(CAA)G1	AGAACCGAAACATACAAATAAGTGGT	TGATCACAGAACCAAAAAGATAAAA	qPCR
tK(UUU)K	GGTGTAGTGTGATGGTGGTGA	TTCTTCGGAGGGCTAACTCA	qPCR
ETC6	ACTCATCCAGGCTTTCTCGA	TCAGTATCACCCGGAAAGCT	qPCR
NegCTRL	GGCTGTCAGAATATGGGGCCGTAGTA	CACCCCGAAGCTGCTTTCACAATAC	qPCR
ACT1	CTCTTTTTATCTTCCTTTTTTTCCTCTCT	CGTGAAAAATCTAAAAGCTGATGTAGTAG	qPCR
