## Supplementary Table S2 for "Recruitment of Fpt1 to tRNA genes requires TFIIIB and the N-terminal TPR array of TFIIIC subunit τ131"

### Sheet: Sheet1
Supplemental Table S2. Brf1-TAP ChIP (% of input) in different τ131 backgrounds (n = 1 screen).
tP(UGG)A	Glucose 30°C	Glycerol 37°C (2h)
No rescue	8.789	5.795
Wild type	16.894	9.693
Mutant 1	10.82	8.228
Mutant 2	5.236	4.594
Mutant 3	14.044	5.115
Mutant 4	5.498	7.782
Mutant 5	10.194	6.842
tP(UGG)M	Glucose 30°C	Glycerol 37°C (2h)
No rescue	4.543	6.292
Wild type	16.685	9.937
Mutant 1	5.527	5.48
Mutant 2	3.001	4.321
Mutant 3	7.25	3.828
Mutant 4	2.764	5.115
Mutant 5	3.52	6.296
